# Activity dependent translation in astrocytes dynamically alters the proteome of the perisynaptic astrocyte process

**DOI:** 10.1101/2020.04.08.033027

**Authors:** D. Sapkota, M.S.J. Kater, K. Sakers, K.R. Nygaard, Y. Liu, A.M. Lake, R. Khazanchi, R.R. Khankan, A.B. Smit, S.E. Maloney, M.H.G. Verheijen, Y. Zhang, J.D. Dougherty

## Abstract

Gene expression requires two steps – transcription and translation – which can be regulated independently to allow nuanced, localized, and rapid responses to cellular stimuli. Neurons are known to respond transcriptionally and translationally to bursts of brain activity, and a transcriptional response to this activation has also been recently characterized in astrocytes. However, the extent to which astrocytes respond translationally is unknown. We tested the hypothesis that astrocytes also have a programmed translational response by characterizing the change in transcript ribosome occupancy in astrocytes using Translating Ribosome Affinity Purification(TRAP) subsequent to a robust induction of neuronal activity *in vivo* via acute seizure. We identified a change in transcripts on astrocyte ribosomes, highlighted by a rapid decrease in transcripts coding for ribosomal and mitochondrial components, and a rapid increase in transcripts related to cytoskeletal dynamics, motor activity, ion transport, and cell communication. This indicates a set of dynamic responses, some of which might be secondary to activation of Receptor Tyrosine Kinase(TRK) signaling. Using acute slices, we quantified the extent to which individual cues and sequela of neuronal activity can activate translation acutely in astrocytes. We identified both BDNF and ion concentration changes as contributors to translation induction, with potassium using both action-potential sensitive and insensitive components. We showed this translational response requires the presence of neurons, indicating the response is non-cell autonomous. We also show that this induction of new translation extends into peripheral astrocyte processes (PAPs). Accordingly, proteomics following fear conditioning in mice, showed that new translation influences peri-synaptic astrocyte protein composition *in vivo* under physiological conditions. Regulation of translation in astrocytes by neuronal activity suggests an additional mechanism by which astrocytes may dynamically modulate nervous system functioning.

**Main Points:** Astrocytes have a programmed, transcript-specific translational response to neuronal activity.

Both BDNF and K+, cues of neuronal activity, trigger this response.

This response requires the presence of neurons.

This response alters the astrocytic protein composition at the synapse.
