## Supplemental Table 2 for "Activity dependent translation in astrocytes dynamically alters the proteome of the perisynaptic astrocyte process"

Ensembl gene id	Ensembl gene name	Full gene name	Log2FC	p-value	FDR corrected p-value
ENSMUSG00000021250	Fos	FBJ osteosarcoma oncogene	1.8341081063230855	1.1174282002618236e-22	1.295434512563532e-18
ENSMUSG00000052837	Junb	jun B proto-oncogene	1.4747471421232832	1.5794828502735812e-15	9.155472341610813e-12
ENSMUSG00000045903	Npas4	neuronal PAS domain protein 4	2.1836075973683844	5.1432945598132324e-15	1.987540461063827e-11
ENSMUSG00000020423	Btg2	B cell translocation gene 2, anti-proliferative	1.0069799155814108	6.4652967903206666e-12	1.8738046422546873e-8
ENSMUSG00000024190	Dusp1	dual specificity phosphatase 1	1.0845593032972491	1.0179511296522419e-10	2.360221489211688e-7
ENSMUSG00000071341	Egr4	early growth response 4	1.0380318388926977	4.37660712051937e-10	8.456334391363509e-7
ENSMUSG00000022602	Arc	activity regulated cytoskeletal-associated protein	1.0269075101287528	9.782039432074658e-10	1.6200454733720216e-6
ENSMUSG00000034936	Arl4d	ADP-ribosylation factor-like 4D	1.5065368649260453	1.0563486147153965e-8	1.530781186299449e-5
ENSMUSG00000026360	Rgs2	regulator of G-protein signaling 2	0.7008407457873432	6.090213329231017e-8	7.844871458419465e-5
ENSMUSG00000037868	Egr2	early growth response 2	1.2280907803926857	9.554383322105172e-7	0.0010076238835761708
ENSMUSG00000021453	Gadd45g	growth arrest and DNA-damage-inducible 45 gamma	1.2190188397455664	9.560823530870247e-7	0.0010076238835761708
ENSMUSG00000023034	Nr4a1	nuclear receptor subfamily 4, group A, member 1	0.5933653168529621	1.4522547855302262e-6	0.001316042474393763
ENSMUSG00000038418	Egr1	early growth response 1	0.5699899855220439	1.4757657351090244e-6	0.001316042474393763
ENSMUSG00000019960	Dusp6	dual specificity phosphatase 6	0.44663208879807825	1.2434288238964516e-5	0.010296478825308259
ENSMUSG00000003545	Fosb	FBJ osteosarcoma oncogene B	1.5596505284598168	1.4493456813017543e-5	0.011201509655554158
ENSMUSG00000053560	Ier2	immediate early response 2	1.2965980045901482	1.6963005985193654e-5	0.012290758024146876
ENSMUSG00000040213	Kyat3	kynurenine aminotransferase 3	-1.5758803987945253	2.496410201130673e-5	0.01702404909512229
ENSMUSG00000028195	Ccn1	cellular communication network factor 1	1.0008259497572396	3.288839287460319e-5	0.020687945442967114
ENSMUSG00000055670	Zzef1	zinc finger, ZZ-type with EF hand domain 1	-0.3553357480158409	3.3905888330576655e-5	0.020687945442967114
ENSMUSG00000037573	Tob1	transducer of ErbB-2.1	0.4155279569626275	4.138659847843078e-5	0.0239897418080224
ENSMUSG00000032368	Zic1	zinc finger protein of the cerebellum 1	0.35901610984068866	7.818414183927239e-5	0.04292202600982601
ENSMUSG00000031536	Polb	polymerase (DNA directed), beta	-0.4372494848788237	8.145299510188667e-5	0.04292202600982601
ENSMUSG00000032501	Trib1	tribbles pseudokinase 1	0.5795987636229201	1.6844237048720261e-4	0.08490227830687565
