## Supplemental Table 3 for "Activity dependent translation in astrocytes dynamically alters the proteome of the perisynaptic astrocyte process"

Ensembl gene id	Ensembl gene name	Full gene name	Log2FC	p-value	FDR corrected p-value
ENSMUSG00000057738	Sptan1	spectrin alpha, non-erythrocytic 1	0.754919575	8.66E-11	5.02E-07
ENSMUSG00000032827	Ppp1r9a	protein phosphatase 1, regulatory subunit 9A	0.59435185	3.94E-06	0.001428963
ENSMUSG00000021061	Sptb	spectrin beta, erythrocytic	0.494606406	1.59E-09	3.67E-06
ENSMUSG00000022619	Mapk8ip2	mitogen-activated protein kinase 8 interacting protein 2	0.472152001	2.88E-06	0.001236309
ENSMUSG00000020315	Sptbn1	spectrin beta, non-erythrocytic 1	0.467525173	1.51E-05	0.003489634
ENSMUSG00000034593	Myo5a	myosin VA	0.460942836	1.37E-05	0.003451963
ENSMUSG00000005417	Mprip	myosin phosphatase Rho interacting protein	0.398966911	9.68E-07	6.60E-04
ENSMUSG00000043384	Gprasp1	G protein-coupled receptor associated sorting protein 1	0.391185088	1.93E-05	0.004116185
ENSMUSG00000035863	Palm	paralemmin	-0.362556819	3.87E-06	0.001428963
ENSMUSG00000059213	Ddn	dendrin	-0.401971426	8.78E-08	1.02E-04
ENSMUSG00000090841	Myl6	myosin, light polypeptide 6, alkali, smooth muscle and non-muscle	-0.415620808	6.09E-06	0.001807872
ENSMUSG00000056413	Adap1	ArfGAP with dual PH domains 1	-0.432636406	1.73E-05	0.003791485
ENSMUSG00000074657	Kif5a	kinesin family member 5A	-0.457061373	2.57E-08	4.26E-05
ENSMUSG00000079557	2-Mar	membrane-associated ring finger (C3HC4) 2	-0.4777681	2.99E-06	0.001236309
ENSMUSG00000068267	Cenpb	centromere protein B	-0.492762533	1.46E-05	0.003451963
ENSMUSG00000032171	Pin1	protein (peptidyl-prolyl cis/trans isomerase) NIMA-interacting 1	-0.512802006	1.83E-06	0.001010622
ENSMUSG00000024914	Drap1	Dr1 associated protein 1 (negative cofactor 2 alpha)	-0.587872223	1.45E-05	0.003451963
ENSMUSG00000030401	Rtn2	reticulon 2 (Z-band associated protein)	-0.591625896	2.70E-10	1.04E-06
ENSMUSG00000032518	Rpsa	ribosomal protein SA	-0.597640195	1.56E-07	1.51E-04
ENSMUSG00000047215	Rpl9	ribosomal protein L9	-0.602592422	5.28E-06	0.001699609
ENSMUSG00000024248	Cox7a2l	cytochrome c oxidase subunit 7A2 like	-0.623651873	2.07E-05	0.004116185
ENSMUSG00000017404	Rpl19	ribosomal protein L19	-0.638697804	8.77E-06	0.002420332
ENSMUSG00000035478	Mbd3	methyl-CpG binding domain protein 3	-0.655653211	2.01E-07	1.80E-04
ENSMUSG00000049517	Rps23	ribosomal protein S23	-0.706103559	2.20E-05	0.004116185
ENSMUSG00000055799	Tcf7l1	transcription factor 7 like 1 (T cell specific, HMG box)	0.627645669	0.008914346	0.091707515
ENSMUSG00000038112	AW551984	expressed sequence AW551984	0.608809876	0.002101284	0.041499469
ENSMUSG00000020255	D10Wsu102e	DNA segment, Chr 10, Wayne State University 102, expressed	0.465712799	3.22E-04	0.017336035
ENSMUSG00000031210	Gpr165	G protein-coupled receptor 165	0.465477207	0.001952124	0.040167279
ENSMUSG00000030209	Grin2b	glutamate receptor, ionotropic, NMDA2B (epsilon 2)	0.453360906	8.05E-05	0.008978947
ENSMUSG00000037270	4932438A13Rik	RIKEN cDNA 4932438A13 gene	0.42963539	4.16E-04	0.019289754
ENSMUSG00000031592	Pcm1	pericentriolar material 1	0.424934401	1.34E-04	0.011210797
ENSMUSG00000003226	Ranbp2	RAN binding protein 2	0.414594444	2.82E-04	0.016292237
ENSMUSG00000030505	Prmt3	protein arginine N-methyltransferase 3	0.41258185	0.005787415	0.072537818
ENSMUSG00000038305	Spats2l	spermatogenesis associated, serine-rich 2-like	0.410381483	0.002237081	0.042967865
ENSMUSG00000050315	Synpo2	synaptopodin 2	0.409505228	0.009623353	0.096591798
ENSMUSG00000037736	Limch1	LIM and calponin homology domains 1	0.39898181	3.38E-05	0.005332324
ENSMUSG00000026904	Slc4a10	solute carrier family 4, sodium bicarbonate cotransporter-like, member 10	0.38269053	2.58E-04	0.01584042
ENSMUSG00000079184	Mphosph8	M-phase phosphoprotein 8	0.382218179	0.002115636	0.041675775
ENSMUSG00000037996	Slc24a2	solute carrier family 24 (sodium/potassium/calcium exchanger), member 2	0.366599291	2.47E-04	0.015491888
ENSMUSG00000075318	Scn2a	sodium channel, voltage-gated, type II, alpha	0.366156186	1.54E-04	0.011763658
ENSMUSG00000033004	Mycbp2	MYC binding protein 2, E3 ubiquitin protein ligase	0.356856086	3.53E-04	0.017623271
ENSMUSG00000018707	Dync1h1	dynein cytoplasmic 1 heavy chain 1	0.356599604	0.001068475	0.029492447
ENSMUSG00000020716	Nf1	neurofibromin 1	0.352924701	4.67E-04	0.020588806
ENSMUSG00000036782	Klhl13	kelch-like 13	0.35177053	6.58E-04	0.024267042
ENSMUSG00000024477	Pggt1b	protein geranylgeranyltransferase type I, beta subunit	0.350530555	0.002342653	0.044016811
ENSMUSG00000031010	Usp9x	ubiquitin specific peptidase 9, X chromosome	0.34383276	0.001683987	0.038129802
ENSMUSG00000005609	Ctr9	CTR9 homolog, Paf1/RNA polymerase II complex component	0.343239	0.006101513	0.074301299
ENSMUSG00000032571	Pik3r4	phosphoinositide-3-kinase regulatory subunit 4	0.342642044	0.001893814	0.039912501
ENSMUSG00000036095	Dgkb	diacylglycerol kinase, beta	0.340590911	0.001752137	0.038937688
ENSMUSG00000022708	Zbtb20	zinc finger and BTB domain containing 20	0.339441435	3.18E-04	0.017211735
ENSMUSG00000024083	Pja2	praja ring finger ubiquitin ligase 2	0.338603603	1.43E-04	0.011569342
ENSMUSG00000027770	Dhx36	DEAH (Asp-Glu-Ala-His) box polypeptide 36	0.338466351	6.54E-04	0.024267042
ENSMUSG00000015829	Tnr	tenascin R	0.3384533	9.07E-04	0.027548997
ENSMUSG00000036006	Ripor2	RHO family interacting cell polarization regulator 2	0.336948907	0.004699069	0.065221187
ENSMUSG00000047126	Cltc	clathrin, heavy polypeptide (Hc)	0.334602249	1.19E-04	0.010668325
ENSMUSG00000043535	Setx	senataxin	0.33371203	3.34E-04	0.017547836
ENSMUSG00000069072	Slc7a14	solute carrier family 7 (cationic amino acid transporter, y+ system), member 14	0.331623444	0.001606875	0.036888115
ENSMUSG00000036667	Tcaf1	TRPM8 channel-associated factor 1	0.315254819	3.00E-04	0.016628212
ENSMUSG00000020900	Myh10	myosin, heavy polypeptide 10, non-muscle	0.314797849	2.89E-04	0.016517297
ENSMUSG00000050965	Prkca	protein kinase C, alpha	0.311568452	0.002517546	0.045735762
ENSMUSG00000028431	Elp1	elongator complex protein 1	0.311405636	9.79E-04	0.028125245
ENSMUSG00000031673	Cdh11	cadherin 11	0.310777547	8.39E-04	0.026873851
ENSMUSG00000035247	Hectd1	HECT domain E3 ubiquitin protein ligase 1	0.304684097	0.001387046	0.0340674
ENSMUSG00000029104	Htt	huntingtin	0.303955556	0.001706804	0.0384223
ENSMUSG00000024127	Prepl	prolyl endopeptidase-like	0.302748557	6.98E-04	0.024668851
ENSMUSG00000090112	Shprh	SNF2 histone linker PHD RING helicase	0.297517098	0.007778745	0.085154851
ENSMUSG00000022443	Myh9	myosin, heavy polypeptide 9, non-muscle	0.29489176	0.002360058	0.044272097
ENSMUSG00000061755	Bod1l	biorientation of chromosomes in cell division 1-like	0.290406451	0.001783231	0.0392277
ENSMUSG00000024120	Lrpprc	leucine-rich PPR-motif containing	0.289047231	0.005250757	0.069727413
ENSMUSG00000022641	Bbx	bobby sox HMG box containing	0.28857749	0.006381387	0.076267444
ENSMUSG00000048732	Klhl11	kelch-like 11	0.282226548	0.00530141	0.069964697
ENSMUSG00000023032	Slc4a8	solute carrier family 4 (anion exchanger), member 8	0.28205954	0.002895611	0.049108043
ENSMUSG00000056234	Ncoa4	nuclear receptor coactivator 4	0.281841777	0.004486944	0.063590634
ENSMUSG00000029361	Nos1	nitric oxide synthase 1, neuronal	0.280448366	0.004654945	0.064905016
ENSMUSG00000052727	Map1b	microtubule-associated protein 1B	0.280435545	0.004161289	0.06097391
ENSMUSG00000024974	Smc3	structural maintenance of chromosomes 3	0.280118509	0.005296739	0.069964697
ENSMUSG00000021270	Hsp90aa1	heat shock protein 90, alpha (cytosolic), class A member 1	0.278967974	3.91E-04	0.018786997
ENSMUSG00000032826	Ank2	ankyrin 2, brain	0.277761942	9.36E-04	0.027828649
ENSMUSG00000022141	Nipbl	NIPBL cohesin loading factor	0.275639229	0.003438805	0.054165852
ENSMUSG00000042699	Dhx9	DEAH (Asp-Glu-Ala-His) box polypeptide 9	0.275455147	0.007775233	0.085154851
ENSMUSG00000048814	Lonrf2	LON peptidase N-terminal domain and ring finger 2	0.275285386	8.18E-04	0.026650129
ENSMUSG00000049470	Aff4	AF4/FMR2 family, member 4	0.274174918	4.64E-04	0.020588806
ENSMUSG00000069601	Ank3	ankyrin 3, epithelial	0.270976356	0.006732894	0.078683914
ENSMUSG00000038128	Camk4	calcium/calmodulin-dependent protein kinase IV	0.269817443	0.004427434	0.063313341
ENSMUSG00000018395	Kif3a	kinesin family member 3A	0.266617499	0.008140473	0.087220429
ENSMUSG00000049323	Smcr8	Smith-Magenis syndrome chromosome region, candidate 8 homolog (human)	0.266449302	0.003169219	0.051826497
ENSMUSG00000026235	Epha4	Eph receptor A4	0.26305562	0.007361298	0.082614296
ENSMUSG00000027692	Tnik	TRAF2 and NCK interacting kinase	0.262218841	0.003965257	0.059010563
ENSMUSG00000036745	Ttll7	tubulin tyrosine ligase-like family, member 7	0.261647185	0.003937055	0.0587645
ENSMUSG00000025757	Hspa4l	heat shock protein 4 like	0.261191716	0.002630842	0.046635097
ENSMUSG00000064329	Scn1a	sodium channel, voltage-gated, type I, alpha	0.260622363	0.006817363	0.07926331
ENSMUSG00000061603	Akap6	A kinase (PRKA) anchor protein 6	0.259161416	0.008690532	0.090765173
ENSMUSG00000025658	Cnksr2	connector enhancer of kinase suppressor of Ras 2	0.256893421	0.002963834	0.04972464
ENSMUSG00000040560	Wdr7	WD repeat domain 7	0.255834272	0.001584969	0.03660267
ENSMUSG00000040389	Wdr47	WD repeat domain 47	0.2557095	0.005792436	0.072537818
ENSMUSG00000000197	Nalcn	sodium leak channel, non-selective	0.255482549	0.008352301	0.088751808
ENSMUSG00000017485	Top2b	topoisomerase (DNA) II beta	0.253523229	0.003645217	0.056295612
ENSMUSG00000027347	Rasgrp1	RAS guanyl releasing protein 1	0.251669294	0.006247451	0.07528763
ENSMUSG00000043940	Wdfy3	WD repeat and FYVE domain containing 3	0.248907909	0.003399094	0.053686239
ENSMUSG00000028484	Psip1	PC4 and SFRS1 interacting protein 1	0.248043014	0.0053964	0.070285915
ENSMUSG00000063077	Kif1b	kinesin family member 1B	0.247743271	0.003265083	0.052659413
ENSMUSG00000022263	Trio	triple functional domain (PTPRF interacting)	0.243684943	0.007893494	0.085843603
ENSMUSG00000040225	Prrc2c	proline-rich coiled-coil 2C	0.242345895	0.009849649	0.097762821
ENSMUSG00000020114	Cand1	cullin associated and neddylation disassociated 1	0.239435692	0.005357648	0.07003936
ENSMUSG00000031731	Ap1g1	adaptor protein complex AP-1, gamma 1 subunit	0.23904308	0.004450652	0.063341751
ENSMUSG00000052459	Atp6v1a	ATPase, H+ transporting, lysosomal V1 subunit A	0.238314782	0.002416804	0.044753008
ENSMUSG00000002052	Supt6	suppressor of Ty 6	0.235822496	0.002996817	0.050132896
ENSMUSG00000029250	Polr2b	polymerase (RNA) II (DNA directed) polypeptide B	0.234489321	0.008621055	0.090610964
ENSMUSG00000032244	Fem1b	feminization 1 homolog b (C. elegans)	0.233228924	0.003465522	0.054438755
ENSMUSG00000020361	Hspa4	heat shock protein 4	0.230509144	0.01008849	0.098733499
ENSMUSG00000032216	Nedd4	neural precursor cell expressed, developmentally down-regulated 4	0.227852923	0.005909924	0.073206597
ENSMUSG00000034088	Hdlbp	high density lipoprotein (HDL) binding protein	0.227397021	0.004275793	0.06196158
ENSMUSG00000053025	Sv2b	synaptic vesicle glycoprotein 2 b	0.221706227	0.010029945	0.098515001
ENSMUSG00000040724	Kcna2	potassium voltage-gated channel, shaker-related subfamily, member 2	0.20339033	0.00905903	0.092529811
ENSMUSG00000028161	Ppp3ca	protein phosphatase 3, catalytic subunit, alpha isoform	0.202003291	0.007592818	0.084116308
ENSMUSG00000052889	Prkcb	protein kinase C, beta	0.199196246	0.008469313	0.089502957
ENSMUSG00000023169	Slc38a1	solute carrier family 38, member 1	0.192982549	0.006952152	0.079695094
ENSMUSG00000009894	Snap47	synaptosomal-associated protein, 47	0.191587821	0.010027722	0.098515001
ENSMUSG00000018474	Chd3	chromodomain helicase DNA binding protein 3	-0.187657803	0.008059087	0.086749299
ENSMUSG00000010277	2610507B11Rik	RIKEN cDNA 2610507B11 gene	-0.189878488	0.010092228	0.098733499
ENSMUSG00000017639	Rab11fip4	RAB11 family interacting protein 4 (class II)	-0.199909632	0.008682831	0.090765173
ENSMUSG00000018865	Sult4a1	sulfotransferase family 4A, member 1	-0.202907181	0.006903575	0.079695094
ENSMUSG00000034902	Pip5k1c	phosphatidylinositol-4-phosphate 5-kinase, type 1 gamma	-0.203798489	0.007946641	0.086312927
ENSMUSG00000038976	Ppp1r9b	protein phosphatase 1, regulatory subunit 9B	-0.215436686	0.005228502	0.069710545
ENSMUSG00000029053	Prkcz	protein kinase C, zeta	-0.218377771	0.00464494	0.064905016
ENSMUSG00000026074	Map4k4	mitogen-activated protein kinase kinase kinase kinase 4	-0.22253029	0.005342684	0.07003936
ENSMUSG00000025318	Jph3	junctophilin 3	-0.223256187	0.008682772	0.090765173
ENSMUSG00000024851	Pitpnm1	phosphatidylinositol transfer protein, membrane-associated 1	-0.223484879	0.003169584	0.051826497
ENSMUSG00000033917	Gde1	glycerophosphodiester phosphodiesterase 1	-0.224096989	0.008263526	0.088050599
ENSMUSG00000039275	Foxk2	forkhead box K2	-0.22424927	0.005357471	0.07003936
ENSMUSG00000054455	Vapb	vesicle-associated membrane protein, associated protein B and C	-0.226651035	0.007530647	0.083623362
ENSMUSG00000030161	Gabarapl1	gamma-aminobutyric acid (GABA) A receptor-associated protein-like 1	-0.226795238	0.00674903	0.07879306
ENSMUSG00000062785	Kcnc3	potassium voltage gated channel, Shaw-related subfamily, member 3	-0.230016374	0.008239758	0.087883242
ENSMUSG00000038390	Gpr162	G protein-coupled receptor 162	-0.231694575	0.005214557	0.069710545
ENSMUSG00000040712	Camta2	calmodulin binding transcription activator 2	-0.232966141	0.001887668	0.039912501
ENSMUSG00000021194	Chga	chromogranin A	-0.233398076	0.007103345	0.080972543
ENSMUSG00000041708	Mpped1	metallophosphoesterase domain containing 1	-0.235643283	0.003449169	0.054255386
ENSMUSG00000032172	Olfm2	olfactomedin 2	-0.238264553	0.007659449	0.084648229
ENSMUSG00000009073	Nf2	neurofibromin 2	-0.238470535	0.0044326	0.063313341
ENSMUSG00000038351	Sgsm2	small G protein signaling modulator 2	-0.240247383	0.008072737	0.08681562
ENSMUSG00000024121	Atp6v0c	ATPase, H+ transporting, lysosomal V0 subunit C	-0.243026348	0.009220761	0.093850994
ENSMUSG00000024736	Tmem132a	transmembrane protein 132A	-0.250162627	0.004610407	0.064707564
ENSMUSG00000017715	Pgs1	phosphatidylglycerophosphate synthase 1	-0.254695378	0.009580094	0.096496736
ENSMUSG00000006435	Neurl1a	neuralized E3 ubiquitin protein ligase 1A	-0.255725564	0.002038578	0.040746955
ENSMUSG00000013419	Zfp651	zinc finger protein 651	-0.256678951	0.004790279	0.065903081
ENSMUSG00000026833	Olfm1	olfactomedin 1	-0.256871881	6.11E-04	0.023698136
ENSMUSG00000016664	Pacsin2	protein kinase C and casein kinase substrate in neurons 2	-0.25787587	0.005338155	0.07003936
ENSMUSG00000027394	Ttl	tubulin tyrosine ligase	-0.259032335	0.007422778	0.0828222
ENSMUSG00000037579	Kcnh3	potassium voltage-gated channel, subfamily H (eag-related), member 3	-0.259371427	0.006136001	0.074588401
ENSMUSG00000039976	Tbc1d16	TBC1 domain family, member 16	-0.261005776	0.008379056	0.088791948
ENSMUSG00000003380	Rabac1	Rab acceptor 1 (prenylated)	-0.261402161	0.010033665	0.098515001
ENSMUSG00000009863	Sdhb	succinate dehydrogenase complex, subunit B, iron sulfur (Ip)	-0.262277262	0.009212523	0.093849539
ENSMUSG00000030733	Sh2b1	SH2B adaptor protein 1	-0.265662457	0.004271993	0.06196158
ENSMUSG00000035203	Epn1	epsin 1	-0.266157538	0.006031105	0.073909723
ENSMUSG00000022537	Tmem44	transmembrane protein 44	-0.266186699	0.005039193	0.067935282
ENSMUSG00000034994	Eef2	eukaryotic translation elongation factor 2	-0.26632343	0.001081787	0.029578207
ENSMUSG00000042388	Dlgap3	DLG associated protein 3	-0.26632912	0.001039356	0.029096033
ENSMUSG00000023495	Pcbp4	poly(rC) binding protein 4	-0.266501569	0.006455636	0.076837981
ENSMUSG00000017493	Igfbp4	insulin-like growth factor binding protein 4	-0.267714141	0.005485372	0.070693061
ENSMUSG00000036748	Cuedc2	CUE domain containing 2	-0.26985439	0.004287268	0.06198647
ENSMUSG00000037509	Arhgef4	Rho guanine nucleotide exchange factor (GEF) 4	-0.271035388	0.00289743	0.049108043
ENSMUSG00000020331	Hcn2	hyperpolarization-activated, cyclic nucleotide-gated K+ 2	-0.27296909	0.009942896	0.098515001
ENSMUSG00000008855	Hdac5	histone deacetylase 5	-0.27309408	0.001911697	0.039912501
ENSMUSG00000026193	Fn1	fibronectin 1	-0.277554518	0.001129782	0.029967069
ENSMUSG00000037197	Rbm17	RNA binding motif protein 17	-0.277633324	0.006693939	0.078386707
ENSMUSG00000042589	Cux2	cut-like homeobox 2	-0.28075181	5.83E-04	0.022905243
ENSMUSG00000030123	Plxnd1	plexin D1	-0.281741068	0.001660674	0.037675534
ENSMUSG00000003308	Keap1	kelch-like ECH-associated protein 1	-0.282166668	0.004475454	0.063505434
ENSMUSG00000030835	Nomo1	nodal modulator 1	-0.282380243	0.001775226	0.03920037
ENSMUSG00000056121	Fez2	fasciculation and elongation protein zeta 2 (zygin II)	-0.282550193	0.009980055	0.098515001
ENSMUSG00000066607	Insyn1	inhibitory synaptic factor 1	-0.282581727	0.001462224	0.03501583
ENSMUSG00000046658	Zfp316	zinc finger protein 316	-0.283382975	0.009016952	0.092280841
ENSMUSG00000041740	Rnf10	ring finger protein 10	-0.283953164	0.003561407	0.055643388
ENSMUSG00000019494	Cops6	COP9 signalosome subunit 6	-0.284123968	0.005094107	0.06843104
ENSMUSG00000036644	Tbc1d9b	TBC1 domain family, member 9B	-0.284177063	4.81E-04	0.020810597
ENSMUSG00000022075	Rhobtb2	Rho-related BTB domain containing 2	-0.284586694	0.001429093	0.034498513
ENSMUSG00000034685	Fam171a2	family with sequence similarity 171, member A2	-0.285961873	0.006243534	0.07528763
ENSMUSG00000017721	Pigt	phosphatidylinositol glycan anchor biosynthesis, class T	-0.287024305	0.006685342	0.078365192
ENSMUSG00000038552	Fndc4	fibronectin type III domain containing 4	-0.287174256	0.009588911	0.096496736
ENSMUSG00000028677	Rnf220	ring finger protein 220	-0.289030192	0.003075233	0.050857601
ENSMUSG00000028822	Tmem50a	transmembrane protein 50A	-0.291864595	0.008713696	0.090796145
ENSMUSG00000037126	Psd	pleckstrin and Sec7 domain containing	-0.292118534	7.15E-05	0.008541336
ENSMUSG00000024571	Gm16286	predicted gene 16286	-0.292371854	0.004452991	0.063341751
ENSMUSG00000022791	Tnk2	tyrosine kinase, non-receptor, 2	-0.293365867	0.003212795	0.052311699
ENSMUSG00000023175	Bsg	basigin	-0.294939274	0.002330763	0.043884955
ENSMUSG00000013593	Ndufs2	NADH:ubiquinone oxidoreductase core subunit S2	-0.296560981	8.85E-04	0.027362538
ENSMUSG00000055302	Mrfap1	Morf4 family associated protein 1	-0.296882536	0.006894916	0.079695094
ENSMUSG00000026457	Adipor1	adiponectin receptor 1	-0.300475358	0.006411988	0.076475487
ENSMUSG00000081534	Slc48a1	solute carrier family 48 (heme transporter), member 1	-0.302157301	0.007278894	0.082085819
ENSMUSG00000001768	Rin2	Ras and Rab interactor 2	-0.302564981	0.009697281	0.096774634
ENSMUSG00000052833	Sae1	SUMO1 activating enzyme subunit 1	-0.302681581	0.001965673	0.040306152
ENSMUSG00000052310	Slc39a1	solute carrier family 39 (zinc transporter), member 1	-0.302983004	0.005423784	0.070412014
ENSMUSG00000035901	Dennd5a	DENN/MADD domain containing 5A	-0.304610379	5.79E-04	0.022812396
ENSMUSG00000044477	Zfand3	zinc finger, AN1-type domain 3	-0.305177532	0.008346265	0.088751808
ENSMUSG00000042750	Bex2	brain expressed X-linked 2	-0.305282623	0.001886871	0.039912501
ENSMUSG00000028692	Akr1a1	aldo-keto reductase family 1, member A1 (aldehyde reductase)	-0.305569254	0.007819594	0.085440672
ENSMUSG00000041164	Zmiz2	zinc finger, MIZ-type containing 2	-0.306701695	3.16E-04	0.017211735
ENSMUSG00000041168	Lonp1	lon peptidase 1, mitochondrial	-0.30782736	0.002736054	0.047554826
ENSMUSG00000040859	Bsdc1	BSD domain containing 1	-0.308327473	0.004048134	0.060012809
ENSMUSG00000028789	Azin2	antizyme inhibitor 2	-0.314418011	0.006956362	0.079695094
ENSMUSG00000033272	Slc35a4	solute carrier family 35, member A4	-0.315151289	0.009700002	0.096774634
ENSMUSG00000096847	Tmem151b	transmembrane protein 151B	-0.315395902	0.001804433	0.039618928
ENSMUSG00000063065	Mapk3	mitogen-activated protein kinase 3	-0.316009679	5.43E-04	0.022391892
ENSMUSG00000016940	Kctd2	potassium channel tetramerisation domain containing 2	-0.317446723	0.002746679	0.047668035
ENSMUSG00000027270	Lamp5	lysosomal-associated membrane protein family, member 5	-0.319342938	0.001182468	0.030687427
ENSMUSG00000000149	Gna12	guanine nucleotide binding protein, alpha 12	-0.319997043	0.00795154	0.086312927
ENSMUSG00000037373	Ctbp1	C-terminal binding protein 1	-0.320288898	6.51E-04	0.024267042
ENSMUSG00000048148	Nwd1	NACHT and WD repeat domain containing 1	-0.321313475	0.006931496	0.079695094
ENSMUSG00000037843	Vstm2l	V-set and transmembrane domain containing 2-like	-0.321775352	0.007055407	0.080664035
ENSMUSG00000049577	Zfpm1	zinc finger protein, multitype 1	-0.322237041	0.001166723	0.030463557
ENSMUSG00000000378	Ccm2	cerebral cavernous malformation 2	-0.32229075	0.007361388	0.082614296
ENSMUSG00000053646	Plxnb1	plexin B1	-0.322679902	9.12E-04	0.027548997
ENSMUSG00000033916	Chmp2a	charged multivesicular body protein 2A	-0.32364136	0.003605811	0.055960057
ENSMUSG00000013858	Tmem259	transmembrane protein 259	-0.323732612	0.002858806	0.049043406
ENSMUSG00000046982	Tshz1	teashirt zinc finger family member 1	-0.324754518	8.25E-04	0.02672706
ENSMUSG00000059734	Ndufs8	NADH:ubiquinone oxidoreductase core subunit S8	-0.325505383	0.007866197	0.085627063
ENSMUSG00000068290	Ddrgk1	DDRGK domain containing 1	-0.326373895	0.004710922	0.065249367
ENSMUSG00000031839	Hsbp1	heat shock factor binding protein 1	-0.32669437	0.001996712	0.040539189
ENSMUSG00000059070	Rpl18	ribosomal protein L18	-0.326946248	0.005243474	0.069710545
ENSMUSG00000022594	Lynx1	Ly6/neurotoxin 1	-0.328279782	5.51E-04	0.022394573
ENSMUSG00000070493	Chchd2	coiled-coil-helix-coiled-coil-helix domain containing 2	-0.328970102	0.00365772	0.056338393
ENSMUSG00000022551	Cyc1	cytochrome c-1	-0.32976351	0.003738457	0.057101366
ENSMUSG00000047045	Tmem164	transmembrane protein 164	-0.330720473	0.002498563	0.045735762
ENSMUSG00000071655	Ubxn1	UBX domain protein 1	-0.331942218	0.008698701	0.09076871
ENSMUSG00000032959	Pebp1	phosphatidylethanolamine binding protein 1	-0.332772111	0.003350317	0.053227667
ENSMUSG00000017344	Vtn	vitronectin	-0.333038898	0.007162185	0.08140315
ENSMUSG00000018286	Psmb6	proteasome (prosome, macropain) subunit, beta type 6	-0.33496734	0.003056309	0.050689261
ENSMUSG00000002968	Med25	mediator complex subunit 25	-0.335837345	5.85E-04	0.022910773
ENSMUSG00000035390	Brsk1	BR serine/threonine kinase 1	-0.336149197	0.001238863	0.031594399
ENSMUSG00000055538	Zcchc24	zinc finger, CCHC domain containing 24	-0.336820599	0.00752076	0.083593639
ENSMUSG00000078794	Dact3	dishevelled-binding antagonist of beta-catenin 3	-0.338397192	6.37E-04	0.024188801
ENSMUSG00000031749	St3gal2	ST3 beta-galactoside alpha-2,3-sialyltransferase 2	-0.338667856	1.10E-04	0.010481173
ENSMUSG00000029544	Cabp1	calcium binding protein 1	-0.338856514	6.49E-04	0.024267042
ENSMUSG00000032046	Abhd12	abhydrolase domain containing 12	-0.340452727	5.95E-05	0.007514816
ENSMUSG00000000326	Comt	catechol-O-methyltransferase	-0.340630167	0.002420438	0.044753008
ENSMUSG00000058709	Egln2	egl-9 family hypoxia-inducible factor 2	-0.341239697	0.004845874	0.066169868
ENSMUSG00000001418	Glmp	glycosylated lysosomal membrane protein	-0.342338542	0.009133987	0.093131324
ENSMUSG00000051403	Ppp1r37	protein phosphatase 1, regulatory subunit 37	-0.343350358	3.80E-04	0.018603793
ENSMUSG00000001802	Lrp3	low density lipoprotein receptor-related protein 3	-0.343518821	5.36E-04	0.022391892
ENSMUSG00000050390	C77080	expressed sequence C77080	-0.344339058	0.007001903	0.080131349
ENSMUSG00000031987	Egln1	egl-9 family hypoxia-inducible factor 1	-0.344579113	0.001183238	0.030687427
ENSMUSG00000024429	Gnl1	guanine nucleotide binding protein-like 1	-0.345947288	6.75E-04	0.024267042
ENSMUSG00000056692	Ilrun	inflammation and lipid regulator with UBA-like and NBR1-like domains	-0.347311147	3.33E-05	0.005332324
ENSMUSG00000003161	Sri	sorcin	-0.347353756	8.97E-04	0.027548997
ENSMUSG00000084845	Tmem240	transmembrane protein 240	-0.347485394	0.001368403	0.03387352
ENSMUSG00000056367	Actr3b	ARP3 actin-related protein 3B	-0.347864671	1.52E-04	0.011763658
ENSMUSG00000030701	Plekhb1	pleckstrin homology domain containing, family B (evectins) member 1	-0.349272686	0.007172282	0.081438071
ENSMUSG00000018042	Cyb5r3	cytochrome b5 reductase 3	-0.349978578	0.005480862	0.070693061
ENSMUSG00000079598	Clec2l	C-type lectin domain family 2, member L	-0.35204069	0.007974409	0.086399367
ENSMUSG00000004285	Atp6v1f	ATPase, H+ transporting, lysosomal V1 subunit F	-0.352593563	0.008908423	0.091707515
ENSMUSG00000040260	Daam2	dishevelled associated activator of morphogenesis 2	-0.352865515	3.51E-04	0.017623271
ENSMUSG00000042115	Klhdc8a	kelch domain containing 8A	-0.353167981	0.009575785	0.096496736
ENSMUSG00000047547	Cltb	clathrin, light polypeptide (Lcb)	-0.353747409	3.23E-04	0.017336035
ENSMUSG00000033819	Ppp1r16a	protein phosphatase 1, regulatory subunit 16A	-0.354151012	6.16E-04	0.023754558
ENSMUSG00000025825	Iscu	iron-sulfur cluster assembly enzyme	-0.354571495	0.002520706	0.045735762
ENSMUSG00000040390	Map3k10	mitogen-activated protein kinase kinase kinase 10	-0.354720158	7.49E-05	0.008571972
ENSMUSG00000054793	Cadm4	cell adhesion molecule 4	-0.354926958	0.002823503	0.048709631
ENSMUSG00000015994	Fnta	farnesyltransferase, CAAX box, alpha	-0.355196689	9.53E-04	0.027890748
ENSMUSG00000044216	Kcnj4	potassium inwardly-rectifying channel, subfamily J, member 4	-0.355329033	1.27E-04	0.011044138
ENSMUSG00000049940	Pgrmc2	progesterone receptor membrane component 2	-0.355935812	0.003354225	0.053227667
ENSMUSG00000042978	Sbk1	SH3-binding kinase 1	-0.35784246	0.004080903	0.060267398
ENSMUSG00000060601	Nr1h2	nuclear receptor subfamily 1, group H, member 2	-0.358013998	0.005401945	0.070285915
ENSMUSG00000033720	Sfxn5	sideroflexin 5	-0.360130164	0.003235391	0.052532061
ENSMUSG00000084883	Ccdc85c	coiled-coil domain containing 85C	-0.360262876	9.50E-04	0.027890748
ENSMUSG00000067924	Rtl8b	retrotransposon Gag like 8B	-0.361269797	0.003263965	0.052659413
ENSMUSG00000026895	Ndufa8	NADH:ubiquinone oxidoreductase subunit A8	-0.364107673	0.005566037	0.070809996
ENSMUSG00000070003	Ssbp4	single stranded DNA binding protein 4	-0.365844868	9.75E-04	0.028125245
ENSMUSG00000043716	Rpl7	ribosomal protein L7	-0.367374521	0.003333707	0.053191027
ENSMUSG00000033940	Brk1	BRICK1, SCAR/WAVE actin-nucleating complex subunit	-0.369195254	0.004105436	0.060363368
ENSMUSG00000020629	Adi1	acireductone dioxygenase 1	-0.369246781	0.008367175	0.088791948
ENSMUSG00000062908	Acadm	acyl-Coenzyme A dehydrogenase, medium chain	-0.370109781	0.00682982	0.07926331
ENSMUSG00000061306	Slc38a10	solute carrier family 38, member 10	-0.370444601	1.88E-04	0.013167342
ENSMUSG00000028917	Plekhm2	pleckstrin homology domain containing, family M (with RUN domain) member 2	-0.371810717	1.45E-04	0.011569342
ENSMUSG00000029364	Wsb2	WD repeat and SOCS box-containing 2	-0.376725984	1.17E-04	0.010668325
ENSMUSG00000061650	Med9	mediator complex subunit 9	-0.377069076	0.009285134	0.094175463
ENSMUSG00000031807	Pgls	6-phosphogluconolactonase	-0.382647063	0.004004303	0.059439032
ENSMUSG00000001100	Poldip2	polymerase (DNA-directed), delta interacting protein 2	-0.38382618	2.75E-04	0.016165022
ENSMUSG00000021963	Sap18	Sin3-associated polypeptide 18	-0.384308259	0.001825758	0.039785729
ENSMUSG00000073433	Arhgdig	Rho GDP dissociation inhibitor (GDI) gamma	-0.386191498	0.001016531	0.028743042
ENSMUSG00000024998	Plce1	phospholipase C, epsilon 1	-0.387554927	1.20E-04	0.010703264
ENSMUSG00000025135	Anapc11	anaphase promoting complex subunit 11	-0.387616068	0.005860405	0.072896644
ENSMUSG00000020734	Grin2c	glutamate receptor, ionotropic, NMDA2C (epsilon 3)	-0.387932248	0.003143221	0.051613834
ENSMUSG00000047423	AI837181	expressed sequence AI837181	-0.389504077	0.005800272	0.072537818
ENSMUSG00000052397	Ezr	ezrin	-0.390145294	2.66E-04	0.016020961
ENSMUSG00000024150	Mcfd2	multiple coagulation factor deficiency 2	-0.390474785	0.002415276	0.044753008
ENSMUSG00000020864	Ankrd40	ankyrin repeat domain 40	-0.39442947	0.001919688	0.039912501
ENSMUSG00000001334	Fndc5	fibronectin type III domain containing 5	-0.395152279	1.24E-04	0.010935826
ENSMUSG00000028936	Rpl22	ribosomal protein L22	-0.395814372	0.004104924	0.060363368
ENSMUSG00000029781	Fkbp9	FK506 binding protein 9	-0.397143395	0.005304836	0.069964697
ENSMUSG00000023913	Pla2g7	phospholipase A2, group VII (platelet-activating factor acetylhydrolase, plasma)	-0.397478435	0.008687521	0.090765173
ENSMUSG00000009293	Ube2g2	ubiquitin-conjugating enzyme E2G 2	-0.399194019	0.008719922	0.090796145
ENSMUSG00000026201	Stk16	serine/threonine kinase 16	-0.399242744	5.70E-04	0.02269458
ENSMUSG00000036199	Ndufa13	NADH:ubiquinone oxidoreductase subunit A13	-0.40016621	0.004775581	0.065903081
ENSMUSG00000039323	Igfbp2	insulin-like growth factor binding protein 2	-0.401399234	0.002510598	0.045735762
ENSMUSG00000026239	Pde6d	phosphodiesterase 6D, cGMP-specific, rod, delta	-0.402057382	0.001980226	0.04033128
ENSMUSG00000022174	Dad1	defender against cell death 1	-0.40270065	0.004328399	0.062411854
ENSMUSG00000052911	Lamb2	laminin, beta 2	-0.404061657	0.001390649	0.0340674
ENSMUSG00000034424	Gcsh	glycine cleavage system protein H (aminomethyl carrier)	-0.404489481	0.008672674	0.090765173
ENSMUSG00000033763	Mtss1l	metastasis suppressor 1-like	-0.404509367	0.002571159	0.046284856
ENSMUSG00000022193	Psmb5	proteasome (prosome, macropain) subunit, beta type 5	-0.405433313	0.001118292	0.029967069
ENSMUSG00000068099	1500009C09Rik	RIKEN cDNA 1500009C09 gene	-0.4080714	0.006945688	0.079695094
ENSMUSG00000046215	Rprml	reprimo-like	-0.409019837	0.002617752	0.046474113
ENSMUSG00000003345	Csnk1g2	casein kinase 1, gamma 2	-0.41069056	8.99E-05	0.009480466
ENSMUSG00000056938	Acbd4	acyl-Coenzyme A binding domain containing 4	-0.411039743	0.006265361	0.075346819
ENSMUSG00000008036	Ap2s1	adaptor-related protein complex 2, sigma 1 subunit	-0.411708749	2.13E-04	0.014175238
ENSMUSG00000056629	Fkbp2	FK506 binding protein 2	-0.413214756	0.002894044	0.049108043
ENSMUSG00000040824	Snrpd2	small nuclear ribonucleoprotein D2	-0.413252725	0.003696772	0.056613846
ENSMUSG00000063765	Chadl	chondroadherin-like	-0.416163186	0.002086624	0.041366795
ENSMUSG00000003199	Mpnd	MPN domain containing	-0.416409268	1.31E-04	0.011144769
ENSMUSG00000025499	Hras	Harvey rat sarcoma virus oncogene	-0.417063575	1.53E-04	0.011763658
ENSMUSG00000003346	Abhd17a	abhydrolase domain containing 17A	-0.417607266	2.76E-04	0.016165022
ENSMUSG00000039621	Prex1	phosphatidylinositol-3,4,5-trisphosphate-dependent Rac exchange factor 1	-0.418703818	3.06E-04	0.016898518
ENSMUSG00000044502	Bod1	biorientation of chromosomes in cell division 1	-0.423635816	0.006317047	0.075803571
ENSMUSG00000035086	Becn1	beclin 1, autophagy related	-0.423846934	1.44E-04	0.011569342
ENSMUSG00000095098	Ccdc85b	coiled-coil domain containing 85B	-0.424356391	0.005567604	0.070809996
ENSMUSG00000026796	Fam129b	family with sequence similarity 129, member B	-0.425024404	0.002289942	0.043591631
ENSMUSG00000037740	Mrps26	mitochondrial ribosomal protein S26	-0.426040375	0.001243495	0.031594399
ENSMUSG00000070283	Ndufaf3	NADH:ubiquinone oxidoreductase complex assembly factor 3	-0.430959576	0.009845603	0.097762821
ENSMUSG00000041881	Ndufa7	NADH:ubiquinone oxidoreductase subunit A7	-0.431931483	1.75E-04	0.012603197
ENSMUSG00000039278	Pcsk1n	proprotein convertase subtilisin/kexin type 1 inhibitor	-0.433233048	4.01E-04	0.018957973
ENSMUSG00000063316	Rpl27	ribosomal protein L27	-0.434799357	3.57E-04	0.017764038
ENSMUSG00000003970	Rpl8	ribosomal protein L8	-0.436967198	8.36E-04	0.026859806
ENSMUSG00000007338	Mrpl49	mitochondrial ribosomal protein L49	-0.438317737	0.00233185	0.043884955
ENSMUSG00000072214	5-Sep	septin 5	-0.438371438	3.36E-05	0.005332324
ENSMUSG00000034463	Scara3	scavenger receptor class A, member 3	-0.441296426	0.004418782	0.063313341
ENSMUSG00000043439	Epop	elongin BC and polycomb repressive complex 2 associated protein	-0.441556064	0.004650826	0.064905016
ENSMUSG00000028857	Tmem222	transmembrane protein 222	-0.442838142	1.06E-04	0.010481173
ENSMUSG00000053279	Aldh1a1	aldehyde dehydrogenase family 1, subfamily A1	-0.443068641	0.007097592	0.080972543
ENSMUSG00000017754	Pltp	phospholipid transfer protein	-0.448920627	0.006813197	0.07926331
ENSMUSG00000001930	Vwf	Von Willebrand factor	-0.450864166	0.005542999	0.070693061
ENSMUSG00000063882	Uqcrh	ubiquinol-cytochrome c reductase hinge protein	-0.451077961	3.77E-04	0.018510373
ENSMUSG00000041120	Nbl1	NBL1, DAN family BMP antagonist	-0.45121541	0.009807719	0.097623547
ENSMUSG00000020758	Itgb4	integrin beta 4	-0.451381945	0.004893126	0.066579817
ENSMUSG00000044024	Rell2	RELT-like 2	-0.451636403	0.001087224	0.029587287
ENSMUSG00000069020	Urm1	ubiquitin related modifier 1	-0.453183489	8.52E-04	0.02714368
ENSMUSG00000022450	Ndufa6	NADH:ubiquinone oxidoreductase subunit A6	-0.454147357	8.36E-04	0.026859806
ENSMUSG00000025381	Cnpy2	canopy FGF signaling regulator 2	-0.456358061	0.002718174	0.047386158
ENSMUSG00000001313	Rnd2	Rho family GTPase 2	-0.456738084	0.001137136	0.03002919
ENSMUSG00000042903	Foxo4	forkhead box O4	-0.457543396	0.001647213	0.037590822
ENSMUSG00000039007	Cpq	carboxypeptidase Q	-0.457699564	0.009961536	0.098515001
ENSMUSG00000021131	Erh	ERH mRNA splicing and mitosis factor	-0.460046837	2.28E-04	0.014626297
ENSMUSG00000032239	Rp9	retinitis pigmentosa 9 (human)	-0.460218169	0.004839608	0.066169868
ENSMUSG00000028837	Psmb2	proteasome (prosome, macropain) subunit, beta type 2	-0.461695589	9.00E-05	0.009480466
ENSMUSG00000062963	Ufc1	ubiquitin-fold modifier conjugating enzyme 1	-0.462362087	0.003109658	0.0512806
ENSMUSG00000029675	Eln	elastin	-0.463636789	0.004795409	0.065903081
ENSMUSG00000022370	Mrpl13	mitochondrial ribosomal protein L13	-0.463790317	0.006908582	0.079695094
ENSMUSG00000007721	Ccdc124	coiled-coil domain containing 124	-0.473344481	0.003894155	0.058326799
ENSMUSG00000022490	Ppp1r1a	protein phosphatase 1, regulatory inhibitor subunit 1A	-0.477587685	3.72E-04	0.018337682
ENSMUSG00000031818	Cox4i1	cytochrome c oxidase subunit 4I1	-0.478117194	1.13E-04	0.010481173
ENSMUSG00000027952	Pmvk	phosphomevalonate kinase	-0.479709472	0.001392905	0.0340674
ENSMUSG00000061111	Mcrip1	MAPK regulated corepressor interacting protein 1	-0.480473597	0.00192852	0.039912501
ENSMUSG00000015090	Ptgds	prostaglandin D2 synthase (brain)	-0.485394234	0.002520931	0.045735762
ENSMUSG00000019362	D8Ertd738e	DNA segment, Chr 8, ERATO Doi 738, expressed	-0.485396067	0.002078922	0.041339532
ENSMUSG00000015092	Edf1	endothelial differentiation-related factor 1	-0.486363527	0.001141651	0.030079909
ENSMUSG00000020821	Kif1c	kinesin family member 1C	-0.490372742	1.87E-04	0.013167342
ENSMUSG00000044894	Uqcrq	ubiquinol-cytochrome c reductase, complex III subunit VII	-0.490697879	0.001271886	0.031984768
ENSMUSG00000049760	Micos13	mitochondrial contact site and cristae organizing system subunit 13	-0.492075432	0.001339113	0.033385679
ENSMUSG00000037152	Ndufc1	NADH:ubiquinone oxidoreductase subunit C1	-0.495747127	0.003035318	0.05048557
ENSMUSG00000022452	Smdt1	single-pass membrane protein with aspartate rich tail 1	-0.496605751	0.002646633	0.046771971
ENSMUSG00000031730	Dhodh	dihydroorotate dehydrogenase	-0.497339225	0.00624359	0.07528763
ENSMUSG00000002055	Spag5	sperm associated antigen 5	-0.50109258	0.004538652	0.06416657
ENSMUSG00000055553	Kxd1	KxDL motif containing 1	-0.501913731	0.007142196	0.081255617
ENSMUSG00000020163	Uqcr11	ubiquinol-cytochrome c reductase, complex III subunit XI	-0.502187328	0.001370368	0.03387352
ENSMUSG00000026385	Dbi	diazepam binding inhibitor	-0.504821664	0.004195899	0.061263294
ENSMUSG00000107002	0610012G03Rik	RIKEN cDNA 0610012G03 gene	-0.506999391	5.74E-04	0.02279802
ENSMUSG00000022760	Thap7	THAP domain containing 7	-0.508571529	0.008603825	0.090529761
ENSMUSG00000002660	Clpp	caseinolytic mitochondrial matrix peptidase proteolytic subunit	-0.508864651	4.55E-04	0.020526455
ENSMUSG00000031610	Scrg1	scrapie responsive gene 1	-0.510533374	0.009022418	0.092280841
ENSMUSG00000073702	Rpl31	ribosomal protein L31	-0.5177837	0.001011256	0.028743042
ENSMUSG00000040048	Ndufb10	NADH:ubiquinone oxidoreductase subunit B10	-0.519914403	6.20E-04	0.023808253
ENSMUSG00000028416	Bag1	BCL2-associated athanogene 1	-0.520872187	3.38E-04	0.017547836
ENSMUSG00000002274	Metrn	meteorin, glial cell differentiation regulator	-0.524474182	0.002869755	0.049067634
ENSMUSG00000033208	S100b	S100 protein, beta polypeptide, neural	-0.524911816	0.004535233	0.06416657
ENSMUSG00000034880	Mrpl34	mitochondrial ribosomal protein L34	-0.525567611	0.003333162	0.053191027
ENSMUSG00000020022	Ndufa12	NADH:ubiquinone oxidoreductase subunit A12	-0.531856037	2.28E-04	0.014626297
ENSMUSG00000034105	Meak7	MTOR associated protein , eak-7 homolog	-0.532017537	0.009587837	0.096496736
ENSMUSG00000059534	Uqcr10	ubiquinol-cytochrome c reductase, complex III subunit X	-0.53392086	3.38E-04	0.017547836
ENSMUSG00000021294	Kif26a	kinesin family member 26A	-0.536969455	0.00349379	0.054660601
ENSMUSG00000026042	Col5a2	collagen, type V, alpha 2	-0.537966444	0.002698402	0.047386158
ENSMUSG00000040599	Mis12	MIS12 kinetochore complex component	-0.540789486	7.20E-04	0.024930397
ENSMUSG00000073684	Faap20	Fanconi anemia core complex associated protein 20	-0.542042835	0.001596964	0.036806377
ENSMUSG00000071654	Uqcc3	ubiquinol-cytochrome c reductase complex assembly factor 3	-0.543246194	0.005524658	0.070693061
ENSMUSG00000031760	Mt3	metallothionein 3	-0.548367888	0.005893996	0.073157489
ENSMUSG00000038690	Atp5j2	ATP synthase, H+ transporting, mitochondrial F0 complex, subunit F2	-0.55118888	2.67E-04	0.016020961
ENSMUSG00000041378	Cldn5	claudin 5	-0.552875907	0.002919664	0.049263779
ENSMUSG00000042380	Smim12	small integral membrane protein 12	-0.553874131	0.00195414	0.040167279
ENSMUSG00000045211	Nudt18	nudix (nucleoside diphosphate linked moiety X)-type motif 18	-0.554046826	1.44E-04	0.011569342
ENSMUSG00000071415	Rpl23	ribosomal protein L23	-0.555079954	0.001908448	0.039912501
ENSMUSG00000035237	Lcat	lecithin cholesterol acyltransferase	-0.556158234	0.009682277	0.096774634
ENSMUSG00000051390	Zbtb22	zinc finger and BTB domain containing 22	-0.557206635	4.23E-05	0.006373891
ENSMUSG00000024663	Rab3il1	RAB3A interacting protein (rabin3)-like 1	-0.55969671	0.007514532	0.083593639
ENSMUSG00000073616	Cops9	COP9 signalosome subunit 9	-0.563542614	9.78E-04	0.028125245
ENSMUSG00000032121	Tmem218	transmembrane protein 218	-0.564834144	0.001841341	0.039900301
ENSMUSG00000020092	Pald1	phosphatase domain containing, paladin 1	-0.567176487	0.004869026	0.066329747
ENSMUSG00000061360	Phf5a	PHD finger protein 5A	-0.575739468	0.006322958	0.075803571
ENSMUSG00000033685	Ucp2	uncoupling protein 2 (mitochondrial, proton carrier)	-0.575906303	0.001187241	0.030722516
ENSMUSG00000026043	Col3a1	collagen, type III, alpha 1	-0.577754651	3.30E-04	0.017547836
ENSMUSG00000021951	Eef1akmt1	EEF1A alpha lysine methyltransferase 1	-0.583272253	0.007311844	0.082217471
ENSMUSG00000020085	Aifm2	apoptosis-inducing factor, mitochondrion-associated 2	-0.598791141	0.006946046	0.079695094
ENSMUSG00000020219	Timm13	translocase of inner mitochondrial membrane 13	-0.60006233	0.001002619	0.028628958
ENSMUSG00000054000	Tusc1	tumor suppressor candidate 1	-0.601455375	0.008724826	0.090796145
ENSMUSG00000050732	Vamp8	vesicle-associated membrane protein 8	-0.604738035	0.009599454	0.096519054
ENSMUSG00000021606	Ndufs6	NADH:ubiquinone oxidoreductase core subunit S6	-0.612803831	3.34E-04	0.017547836
ENSMUSG00000042312	S100a13	S100 calcium binding protein A13	-0.633549066	0.009651924	0.09671226
ENSMUSG00000028295	Smim8	small integral membrane protein 8	-0.643830915	0.008114427	0.087102366
ENSMUSG00000041841	Rpl37	ribosomal protein L37	-0.64831049	4.48E-05	0.006580217
ENSMUSG00000024084	Qpct	glutaminyl-peptide cyclotransferase (glutaminyl cyclase)	-0.659346746	0.002012769	0.040651099
ENSMUSG00000037206	Islr	immunoglobulin superfamily containing leucine-rich repeat	-0.660842687	0.002030032	0.04072032
ENSMUSG00000022323	Rida	reactive intermediate imine deaminase A homolog	-0.661529439	9.51E-04	0.027890748
ENSMUSG00000078570	1110065P20Rik	RIKEN cDNA 1110065P20 gene	-0.66388557	0.002238643	0.042967865
ENSMUSG00000023046	Igfbp6	insulin-like growth factor binding protein 6	-0.674336166	2.56E-04	0.015788079
ENSMUSG00000031765	Mt1	metallothionein 1	-0.704862211	0.004391078	0.063236973
ENSMUSG00000048581	E130311K13Rik	RIKEN cDNA E130311K13 gene	-0.710033856	0.009652039	0.09671226
ENSMUSG00000035504	Reep6	receptor accessory protein 6	-0.722829879	0.003990569	0.059311114
ENSMUSG00000021803	Cdhr1	cadherin-related family member 1	-0.77008433	1.70E-04	0.012443548
ENSMUSG00000040740	Slc25a34	solute carrier family 25, member 34	-0.784978719	1.71E-04	0.012443548
ENSMUSG00000056481	Cd248	CD248 antigen, endosialin	-1.07319356	1.33E-04	0.011207187
