## Supplemental Table 6 for "Activity dependent translation in astrocytes dynamically alters the proteome of the perisynaptic astrocyte process"

Gene ID	Gene Score	Theme Name	Theme Score
egln1	1571.222891	HIF	2328.46
egln2	1127.816015	HIF	2328.46
pin1	1072.838351	HIF	2328.46
fkbp2	207.710436	HIF	2328.46
fkbp9	102.945503	HIF	2328.46
rpl27	74.651466	HIF	2328.46
iscu	32.342098	HIF	2328.46
cox4i1	32.304674	HIF	2328.46
pgls	26.548972	HIF	2328.46
sdhb	26.188483	HIF	2328.46
rpl22	20.415336	HIF	2328.46
hdac5	20.202426	HIF	2328.46
mapk3	17.001174	HIF	2328.46
aldh1a1	16.391786	HIF	2328.46
sh2b1	14.780875	HIF	2328.46
pcsk1n	12.718852	HIF	2328.46
myl6	12.716859	HIF	2328.46
rpl23	12.543819	HIF	2328.46
bsg	12.350872	HIF	2328.46
rps23	11.932476	HIF	2328.46
mrpl13	11.214312	HIF	2328.46
adi1	10.185693	HIF	2328.46
rpl18	9.94062	HIF	2328.46
urm1	7.397533	HIF	2328.46
eef2	7.271331	HIF	2328.46
cyc1	7.005938	HIF	2328.46
cabp1	6.462924	HIF	2328.46
chd3	6.044475	HIF	2328.46
foxo4	5.884418	HIF	2328.46
rpsa	5.344423	HIF	2328.46
becn1	5.08265	HIF	2328.46
keap1	5.028012	HIF	2328.46
pebp1	4.678801	HIF	2328.46
ctbp1	4.261164	HIF	2328.46
rpl37	4.053414	HIF	2328.46
ndufs2	3.891122	HIF	2328.46
comt	3.883063	HIF	2328.46
ptgds	3.554429	HIF	2328.46
sult4a1	3.287375	HIF	2328.46
cnpy2	3.171491	HIF	2328.46
s100b	3.170259	HIF	2328.46
vwf	3.095749	HIF	2328.46
ucp2	3.004415	HIF	2328.46
mapk3	859.06484	MAPK Signaling	2345.02
map3k10	178.694575	MAPK Signaling	2345.02
bsg	108.407618	MAPK Signaling	2345.02
ndufa13	65.42478	MAPK Signaling	2345.02
pebp1	57.114687	MAPK Signaling	2345.02
map4k4	53.275538	MAPK Signaling	2345.02
hras	46.859969	MAPK Signaling	2345.02
mt1	27.890614	MAPK Signaling	2345.02
keap1	21.785044	MAPK Signaling	2345.02
aldh1a1	19.125161	MAPK Signaling	2345.02
slc39a1	18.248748	MAPK Signaling	2345.02
camta2	16.943685	MAPK Signaling	2345.02
adipor1	15.952204	MAPK Signaling	2345.02
pin1	15.09893	MAPK Signaling	2345.02
med9	9.786768	MAPK Signaling	2345.02
med25	9.617228	MAPK Signaling	2345.02
bex2	9.609838	MAPK Signaling	2345.02
rpsa	9.550213	MAPK Signaling	2345.02
faap20	8.665263	MAPK Signaling	2345.02
tnk2	8.484285	MAPK Signaling	2345.02
col3a1	8.282559	MAPK Signaling	2345.02
bag1	7.866914	MAPK Signaling	2345.02
prex1	7.505117	MAPK Signaling	2345.02
cyc1	7.378096	MAPK Signaling	2345.02
scrg1	6.840522	MAPK Signaling	2345.02
becn1	6.37699	MAPK Signaling	2345.02
edf1	6.238651	MAPK Signaling	2345.02
eef2	6.238531	MAPK Signaling	2345.02
vwf	6.23605	MAPK Signaling	2345.02
ctbp1	6.155679	MAPK Signaling	2345.02
nr1h2	5.422368	MAPK Signaling	2345.02
ezr	5.312328	MAPK Signaling	2345.02
cuedc2	5.192646	MAPK Signaling	2345.02
s100b	5.069178	MAPK Signaling	2345.02
hdac5	4.396418	MAPK Signaling	2345.02
igfbp2	4.187599	MAPK Signaling	2345.02
daam2	4.060106	MAPK Signaling	2345.02
foxo4	4.040492	MAPK Signaling	2345.02
igfbp4	3.560986	MAPK Signaling	2345.02
sh2b1	3.492374	MAPK Signaling	2345.02
nf2	3.481361	MAPK Signaling	2345.02
ucp2	3.412702	MAPK Signaling	2345.02
plekhb1	3.262762	MAPK Signaling	2345.02
fndc5	3.141819	MAPK Signaling	2345.02
cadm4	3.037243	MAPK Signaling	2345.02
cyb5r3	325.75592	Mitochondrial Respiration	2403.64
smdt1	180.707883	Mitochondrial Respiration	2403.64
aldh1a1	170.958446	Mitochondrial Respiration	2403.64
dhodh	134.067049	Mitochondrial Respiration	2403.64
ndufs8	88.61542	Mitochondrial Respiration	2403.64
psmb5	57.127372	Mitochondrial Respiration	2403.64
cox4i1	48.074452	Mitochondrial Respiration	2403.64
ndufs2	37.277845	Mitochondrial Respiration	2403.64
ctbp1	36.310293	Mitochondrial Respiration	2403.64
ucp2	36.299729	Mitochondrial Respiration	2403.64
ndufa6	30.147865	Mitochondrial Respiration	2403.64
timm13	27.418545	Mitochondrial Respiration	2403.64
iscu	24.164455	Mitochondrial Respiration	2403.64
rabac1	21.452699	Mitochondrial Respiration	2403.64
uqcrh	20.971937	Mitochondrial Respiration	2403.64
cox7a2l	20.276116	Mitochondrial Respiration	2403.64
ndufb10	16.355511	Mitochondrial Respiration	2403.64
ndufa8	15.278915	Mitochondrial Respiration	2403.64
nudt18	15.223604	Mitochondrial Respiration	2403.64
hcn2	14.35431	Mitochondrial Respiration	2403.64
uqcr10	13.418248	Mitochondrial Respiration	2403.64
cyc1	12.246351	Mitochondrial Respiration	2403.64
uqcc3	11.909886	Mitochondrial Respiration	2403.64
plekhb1	11.036882	Mitochondrial Respiration	2403.64
chchd2	10.098204	Mitochondrial Respiration	2403.64
azin2	10.071112	Mitochondrial Respiration	2403.64
lonp1	9.793354	Mitochondrial Respiration	2403.64
uqcrq	9.64523	Mitochondrial Respiration	2403.64
ndufa13	8.640954	Mitochondrial Respiration	2403.64
tmem240	8.615573	Mitochondrial Respiration	2403.64
akr1a1	8.401926	Mitochondrial Respiration	2403.64
arhgdig	8.115661	Mitochondrial Respiration	2403.64
acadm	7.8713	Mitochondrial Respiration	2403.64
mis12	7.724967	Mitochondrial Respiration	2403.64
anapc11	7.60913	Mitochondrial Respiration	2403.64
poldip2	6.623729	Mitochondrial Respiration	2403.64
clpp	6.284314	Mitochondrial Respiration	2403.64
eef2	5.819003	Mitochondrial Respiration	2403.64
sdhb	5.705168	Mitochondrial Respiration	2403.64
erh	5.558042	Mitochondrial Respiration	2403.64
keap1	5.35516	Mitochondrial Respiration	2403.64
ppp1r1a	5.316159	Mitochondrial Respiration	2403.64
comt	5.120025	Mitochondrial Respiration	2403.64
mapk3	5.044919	Mitochondrial Respiration	2403.64
becn1	5.036105	Mitochondrial Respiration	2403.64
brsk1	4.971896	Mitochondrial Respiration	2403.64
pgrmc2	4.663546	Mitochondrial Respiration	2403.64
aifm2	4.509646	Mitochondrial Respiration	2403.64
rpl23	4.201122	Mitochondrial Respiration	2403.64
rpl18	4.125709	Mitochondrial Respiration	2403.64
mtss1l	4.042958	Mitochondrial Respiration	2403.64
pgs1	4.024301	Mitochondrial Respiration	2403.64
pltp	3.577772	Mitochondrial Respiration	2403.64
dbi	3.455208	Mitochondrial Respiration	2403.64
vapb	3.426414	Mitochondrial Respiration	2403.64
mrfap1	3.372646	Mitochondrial Respiration	2403.64
nwd1	3.246264	Mitochondrial Respiration	2403.64
ndufa7	3.232228	Mitochondrial Respiration	2403.64
hras	3.194529	Mitochondrial Respiration	2403.64
egln1	3.128691	Mitochondrial Respiration	2403.64
chchd2	304.421477	Neurodegeneration	1497
vapb	236.599863	Neurodegeneration	1497
lonp1	86.017478	Neurodegeneration	1497
becn1	80.119994	Neurodegeneration	1497
kif5a	40.603999	Neurodegeneration	1497
comt	35.093069	Neurodegeneration	1497
keap1	30.564451	Neurodegeneration	1497
mt3	16.588284	Neurodegeneration	1497
aldh1a1	15.134335	Neurodegeneration	1497
cox4i1	14.475113	Neurodegeneration	1497
ucp2	14.361255	Neurodegeneration	1497
abhd12	13.586758	Neurodegeneration	1497
scrg1	12.436942	Neurodegeneration	1497
s100b	12.14951	Neurodegeneration	1497
igfbp2	9.173174	Neurodegeneration	1497
tmem240	8.10993	Neurodegeneration	1497
mapk3	7.504033	Neurodegeneration	1497
pebp1	7.19119	Neurodegeneration	1497
mt1	6.867385	Neurodegeneration	1497
nbl1	6.718068	Neurodegeneration	1497
timm13	6.705951	Neurodegeneration	1497
igfbp6	6.524693	Neurodegeneration	1497
kcnc3	5.897607	Neurodegeneration	1497
reep6	5.875614	Neurodegeneration	1497
iscu	5.71211	Neurodegeneration	1497
akr1a1	5.683595	Neurodegeneration	1497
rprml	5.535993	Neurodegeneration	1497
rtn2	5.146177	Neurodegeneration	1497
pin1	5.026511	Neurodegeneration	1497
map4k4	3.903288	Neurodegeneration	1497
pald1	3.887171	Neurodegeneration	1497
bag1	3.768219	Neurodegeneration	1497
igfbp4	3.619608	Neurodegeneration	1497
psd	3.199865	Neurodegeneration	1497
cdhr1	3.12762	Neurodegeneration	1497
pcbp4	3.076784	Neurodegeneration	1497
pebp1	817.612927	RAF/RAS Signaling	2257.17
hras	330.513089	RAF/RAS Signaling	2257.17
arhgef4	171.389813	RAF/RAS Signaling	2257.17
anapc11	163.117816	RAF/RAS Signaling	2257.17
mapk3	109.26059	RAF/RAS Signaling	2257.17
bag1	52.374068	RAF/RAS Signaling	2257.17
rin2	37.708112	RAF/RAS Signaling	2257.17
dact3	36.319775	RAF/RAS Signaling	2257.17
pin1	26.847841	RAF/RAS Signaling	2257.17
ctbp1	24.356514	RAF/RAS Signaling	2257.17
cuedc2	22.365197	RAF/RAS Signaling	2257.17
cops6	20.425452	RAF/RAS Signaling	2257.17
kcnc3	20.010717	RAF/RAS Signaling	2257.17
nf2	17.539296	RAF/RAS Signaling	2257.17
aldh1a1	15.112079	RAF/RAS Signaling	2257.17
pde6d	14.168182	RAF/RAS Signaling	2257.17
prex1	11.27	RAF/RAS Signaling	2257.17
tnk2	11.002929	RAF/RAS Signaling	2257.17
reep6	10.987732	RAF/RAS Signaling	2257.17
keap1	10.780241	RAF/RAS Signaling	2257.17
pgls	9.88634	RAF/RAS Signaling	2257.17
sdhb	8.508976	RAF/RAS Signaling	2257.17
tmem132a	8.432396	RAF/RAS Signaling	2257.17
becn1	8.161922	RAF/RAS Signaling	2257.17
egln1	8.082668	RAF/RAS Signaling	2257.17
foxo4	7.543444	RAF/RAS Signaling	2257.17
zmiz2	7.209347	RAF/RAS Signaling	2257.17
daam2	6.553459	RAF/RAS Signaling	2257.17
edf1	5.650478	RAF/RAS Signaling	2257.17
hcn2	5.615254	RAF/RAS Signaling	2257.17
gde1	5.566349	RAF/RAS Signaling	2257.17
spag5	5.475746	RAF/RAS Signaling	2257.17
gcsh	5.231978	RAF/RAS Signaling	2257.17
map3k10	5.215422	RAF/RAS Signaling	2257.17
ezr	5.139787	RAF/RAS Signaling	2257.17
glmp	5.035462	RAF/RAS Signaling	2257.17
gna12	4.923537	RAF/RAS Signaling	2257.17
ndufa13	4.899406	RAF/RAS Signaling	2257.17
rhobtb2	4.865289	RAF/RAS Signaling	2257.17
itgb4	4.34043	RAF/RAS Signaling	2257.17
col3a1	4.073224	RAF/RAS Signaling	2257.17
map4k4	3.961352	RAF/RAS Signaling	2257.17
cadm4	3.953582	RAF/RAS Signaling	2257.17
gnl1	3.725411	RAF/RAS Signaling	2257.17
mtss1l	3.708575	RAF/RAS Signaling	2257.17
dad1	3.458231	RAF/RAS Signaling	2257.17
hdac5	3.366358	RAF/RAS Signaling	2257.17
plce1	3.315942	RAF/RAS Signaling	2257.17
egln2	3.207816	RAF/RAS Signaling	2257.17
sh2b1	3.100106	RAF/RAS Signaling	2257.17
vwf	3.034631	RAF/RAS Signaling	2257.17
iscu	660.799991	Scaffolding	2534.36
grin2c	261.41446	Scaffolding	2534.36
ppp1r9b	242.863645	Scaffolding	2534.36
psd	223.875601	Scaffolding	2534.36
ndufs8	223.207926	Scaffolding	2534.36
dlgap3	128.518684	Scaffolding	2534.36
rpl27	59.335142	Scaffolding	2534.36
ndufs2	52.979751	Scaffolding	2534.36
sdhb	49.596489	Scaffolding	2534.36
palm	38.269908	Scaffolding	2534.36
ndufs6	28.722709	Scaffolding	2534.36
uqcrq	27.902512	Scaffolding	2534.36
psmb5	24.794394	Scaffolding	2534.36
mis12	24.151183	Scaffolding	2534.36
uqcr10	23.637688	Scaffolding	2534.36
aldh1a1	22.137124	Scaffolding	2534.36
ndufa12	21.682216	Scaffolding	2534.36
med9	17.45554	Scaffolding	2534.36
anapc11	16.772351	Scaffolding	2534.36
urm1	16.547082	Scaffolding	2534.36
cops6	15.03008	Scaffolding	2534.36
uqcrh	14.886458	Scaffolding	2534.36
cabp1	14.123197	Scaffolding	2534.36
psmb6	13.720953	Scaffolding	2534.36
uqcc3	12.29693	Scaffolding	2534.36
atp6v0c	11.528561	Scaffolding	2534.36
hcn2	11.291045	Scaffolding	2534.36
clpp	10.712412	Scaffolding	2534.36
med25	10.660368	Scaffolding	2534.36
mapk3	10.429471	Scaffolding	2534.36
rpl23	10.349241	Scaffolding	2534.36
faap20	9.685289	Scaffolding	2534.36
ppp1r16a	9.395031	Scaffolding	2534.36
actr3b	9.082259	Scaffolding	2534.36
mrpl13	8.820583	Scaffolding	2534.36
rpl22	8.290154	Scaffolding	2534.36
cox7a2l	8.01318	Scaffolding	2534.36
cox4i1	7.826062	Scaffolding	2534.36
atp6v1f	7.534845	Scaffolding	2534.36
brk1	7.452974	Scaffolding	2534.36
eef2	7.41206	Scaffolding	2534.36
chmp2a	6.481847	Scaffolding	2534.36
cyc1	6.289705	Scaffolding	2534.36
rpl18	6.282221	Scaffolding	2534.36
drap1	6.089199	Scaffolding	2534.36
gcsh	5.69085	Scaffolding	2534.36
pgls	5.658525	Scaffolding	2534.36
s100b	5.647662	Scaffolding	2534.36
pde6d	5.621514	Scaffolding	2534.36
sap18	5.583925	Scaffolding	2534.36
col5a2	5.472634	Scaffolding	2534.36
timm13	5.463331	Scaffolding	2534.36
psmb2	5.307801	Scaffolding	2534.36
becn1	5.217742	Scaffolding	2534.36
ap2s1	5.209941	Scaffolding	2534.36
kif5a	5.102237	Scaffolding	2534.36
ndufa7	4.577757	Scaffolding	2534.36
uqcr11	4.566367	Scaffolding	2534.36
pcsk1n	4.45263	Scaffolding	2534.36
dad1	4.39409	Scaffolding	2534.36
ndufb10	4.301675	Scaffolding	2534.36
sh2b1	4.089646	Scaffolding	2534.36
egln2	4.08542	Scaffolding	2534.36
smdt1	3.88642	Scaffolding	2534.36
kxd1	3.805306	Scaffolding	2534.36
prex1	3.796474	Scaffolding	2534.36
rpl9	3.732897	Scaffolding	2534.36
slc39a1	3.715177	Scaffolding	2534.36
ndufa13	3.677776	Scaffolding	2534.36
pin1	3.459792	Scaffolding	2534.36
ctbp1	3.409082	Scaffolding	2534.36
mbd3	3.39793	Scaffolding	2534.36
lamb2	3.351539	Scaffolding	2534.36
egln1	3.317397	Scaffolding	2534.36
brsk1	3.280093	Scaffolding	2534.36
ndufa6	3.218334	Scaffolding	2534.36
ndufa8	3.181364	Scaffolding	2534.36
rps23	3.157663	Scaffolding	2534.36
akr1a1	3.101617	Scaffolding	2534.36
actr3b	423.566244	Trafficking Membrane	2140.82
mcfd2	415.177741	Trafficking Membrane	2140.82
kif5a	183.826393	Trafficking Membrane	2140.82
vapb	133.569258	Trafficking Membrane	2140.82
plekhm2	101.021887	Trafficking Membrane	2140.82
pde6d	77.343399	Trafficking Membrane	2140.82
kif1c	76.895347	Trafficking Membrane	2140.82
pacsin2	62.216677	Trafficking Membrane	2140.82
s100a13	46.587261	Trafficking Membrane	2140.82
aldh1a1	42.243698	Trafficking Membrane	2140.82
fez2	36.487145	Trafficking Membrane	2140.82
ppp1r16a	35.603011	Trafficking Membrane	2140.82
gabarapl1	30.849638	Trafficking Membrane	2140.82
chmp2a	30.543706	Trafficking Membrane	2140.82
2-Mar	30.198263	Trafficking Membrane	2140.82
fnta	28.971853	Trafficking Membrane	2140.82
becn1	27.670957	Trafficking Membrane	2140.82
reep6	26.26327	Trafficking Membrane	2140.82
dennd5a	24.809868	Trafficking Membrane	2140.82
rin2	23.92833	Trafficking Membrane	2140.82
vamp8	23.516366	Trafficking Membrane	2140.82
rabac1	19.576083	Trafficking Membrane	2140.82
lamp5	17.696655	Trafficking Membrane	2140.82
rpl27	17.447328	Trafficking Membrane	2140.82
fkbp2	16.273684	Trafficking Membrane	2140.82
pin1	16.133245	Trafficking Membrane	2140.82
slc48a1	13.840935	Trafficking Membrane	2140.82
pip5k1c	12.937232	Trafficking Membrane	2140.82
epn1	12.055502	Trafficking Membrane	2140.82
smdt1	12.0324	Trafficking Membrane	2140.82
cabp1	11.44334	Trafficking Membrane	2140.82
psd	10.575854	Trafficking Membrane	2140.82
tbc1d9b	10.165936	Trafficking Membrane	2140.82
gnl1	9.891181	Trafficking Membrane	2140.82
tbc1d16	9.063353	Trafficking Membrane	2140.82
ctbp1	8.928121	Trafficking Membrane	2140.82
ap2s1	8.308458	Trafficking Membrane	2140.82
mapk3	7.298179	Trafficking Membrane	2140.82
bsg	6.379047	Trafficking Membrane	2140.82
ppp1r9b	6.369104	Trafficking Membrane	2140.82
hcn2	6.074767	Trafficking Membrane	2140.82
tnk2	5.793934	Trafficking Membrane	2140.82
pitpnm1	5.441839	Trafficking Membrane	2140.82
kxd1	5.082968	Trafficking Membrane	2140.82
rab11fip4	5.019553	Trafficking Membrane	2140.82
cyb5r3	4.806549	Trafficking Membrane	2140.82
spag5	4.626102	Trafficking Membrane	2140.82
atp6v0c	4.463744	Trafficking Membrane	2140.82
neurl1a	4.305536	Trafficking Membrane	2140.82
pgrmc2	4.096254	Trafficking Membrane	2140.82
hras	4.002384	Trafficking Membrane	2140.82
slc39a1	3.906936	Trafficking Membrane	2140.82
cadm4	3.786958	Trafficking Membrane	2140.82
sh2b1	3.454153	Trafficking Membrane	2140.82
grin2c	3.334534	Trafficking Membrane	2140.82
pltp	3.12832	Trafficking Membrane	2140.82
lcat	3.092786	Trafficking Membrane	2140.82
vwf	3.040177	Trafficking Membrane	2140.82
nf2	3.003548	Trafficking Membrane	2140.82
foxo4	1870.470657	Transcription Factors	2197.67
gabarapl1	840.295266	Transcription Factors	2197.67
becn1	164.163704	Transcription Factors	2197.67
ccm2	69.152591	Transcription Factors	2197.67
foxk2	63.237768	Transcription Factors	2197.67
abhd12	30.691302	Transcription Factors	2197.67
eef2	25.745443	Transcription Factors	2197.67
egln1	24.407184	Transcription Factors	2197.67
hras	21.763264	Transcription Factors	2197.67
adipor1	21.406876	Transcription Factors	2197.67
cldn5	19.136764	Transcription Factors	2197.67
acadm	17.546502	Transcription Factors	2197.67
mapk3	15.300885	Transcription Factors	2197.67
cenpb	12.092188	Transcription Factors	2197.67
hdac5	10.906066	Transcription Factors	2197.67
bag1	10.514484	Transcription Factors	2197.67
aldh1a1	9.551637	Transcription Factors	2197.67
fndc5	5.735033	Transcription Factors	2197.67
ctbp1	5.406763	Transcription Factors	2197.67
cd248	5.137751	Transcription Factors	2197.67
vapb	5.137751	Transcription Factors	2197.67
sdhb	4.160632	Transcription Factors	2197.67
nf2	3.987342	Transcription Factors	2197.67
tnk2	3.15208	Transcription Factors	2197.67
sae1	519.394722	Ubiquitin/Proteosome	3616.94
psmb5	389.329586	Ubiquitin/Proteosome	3616.94
ube2g2	353.150502	Ubiquitin/Proteosome	3616.94
urm1	344.321341	Ubiquitin/Proteosome	3616.94
ufc1	263.765433	Ubiquitin/Proteosome	3616.94
cops6	240.15272	Ubiquitin/Proteosome	3616.94
keap1	204.778381	Ubiquitin/Proteosome	3616.94
psmb6	202.239809	Ubiquitin/Proteosome	3616.94
ddrgk1	153.523248	Ubiquitin/Proteosome	3616.94
ubxn1	143.390298	Ubiquitin/Proteosome	3616.94
anapc11	127.432471	Ubiquitin/Proteosome	3616.94
psmb2	124.190399	Ubiquitin/Proteosome	3616.94
rhobtb2	109.126102	Ubiquitin/Proteosome	3616.94
lonp1	79.403091	Ubiquitin/Proteosome	3616.94
vapb	65.335883	Ubiquitin/Proteosome	3616.94
rnf220	61.588389	Ubiquitin/Proteosome	3616.94
gabarapl1	47.975306	Ubiquitin/Proteosome	3616.94
faap20	34.342048	Ubiquitin/Proteosome	3616.94
mrfap1	33.310877	Ubiquitin/Proteosome	3616.94
rtn2	28.918712	Ubiquitin/Proteosome	3616.94
aldh1a1	26.334318	Ubiquitin/Proteosome	3616.94
egln1	26.144137	Ubiquitin/Proteosome	3616.94
kctd2	25.397447	Ubiquitin/Proteosome	3616.94
egln2	21.566359	Ubiquitin/Proteosome	3616.94
clpp	20.187857	Ubiquitin/Proteosome	3616.94
neurl1a	19.390413	Ubiquitin/Proteosome	3616.94
bag1	18.686685	Ubiquitin/Proteosome	3616.94
becn1	18.234865	Ubiquitin/Proteosome	3616.94
edf1	15.195063	Ubiquitin/Proteosome	3616.94
ctbp1	14.729527	Ubiquitin/Proteosome	3616.94
sap18	14.374778	Ubiquitin/Proteosome	3616.94
pin1	13.633428	Ubiquitin/Proteosome	3616.94
cuedc2	12.826746	Ubiquitin/Proteosome	3616.94
slc39a1	12.220339	Ubiquitin/Proteosome	3616.94
mcfd2	12.007241	Ubiquitin/Proteosome	3616.94
foxo4	10.678324	Ubiquitin/Proteosome	3616.94
pcbp4	10.513756	Ubiquitin/Proteosome	3616.94
fkbp2	8.297898	Ubiquitin/Proteosome	3616.94
zbtb22	8.291944	Ubiquitin/Proteosome	3616.94
plekhb1	8.274318	Ubiquitin/Proteosome	3616.94
gna12	8.135575	Ubiquitin/Proteosome	3616.94
nf2	7.288672	Ubiquitin/Proteosome	3616.94
mapk3	7.14629	Ubiquitin/Proteosome	3616.94
acadm	6.763532	Ubiquitin/Proteosome	3616.94
cops9	5.666655	Ubiquitin/Proteosome	3616.94
dad1	4.314205	Ubiquitin/Proteosome	3616.94
eef2	3.970817	Ubiquitin/Proteosome	3616.94
pitpnm1	3.779645	Ubiquitin/Proteosome	3616.94
chd3	3.730225	Ubiquitin/Proteosome	3616.94
med25	3.248699	Ubiquitin/Proteosome	3616.94
foxk2	3.217211	Ubiquitin/Proteosome	3616.94
gnl1	3.013652	Ubiquitin/Proteosome	3616.94
